# Long-read RNA sequencing identifies region- and sex-specific C57BL/6J mouse brain mRNA isoform expression and usage

**DOI:** 10.1101/2024.01.11.575219

**Authors:** Emma F. Jones, Timothy C. Howton, Victoria L. Flanary, Amanda D. Clark, Brittany N. Lasseigne

## Abstract

Alternative splicing (AS) contributes to the biological heterogeneity between species, sexes, tissues, and cell types. Many diseases are either caused by alterations in AS or by alterations to AS. Therefore, measuring AS accurately and efficiently is critical for assessing molecular phenotypes, including those associated with disease. Long-read sequencing enables more accurate quantification of differentially spliced isoform expression than short-read sequencing approaches, and third-generation platforms facilitate high-throughput experiments. To assess differences in AS across the cerebellum, cortex, hippocampus, and striatum by sex, we generated and analyzed Oxford Nanopore Technologies (ONT) long-read RNA sequencing (lrRNA-Seq) C57BL/6J mouse brain cDNA libraries. From >85 million reads that passed quality control metrics, we calculated differential gene expression (DGE), differential transcript expression (DTE), and differential transcript usage (DTU) across brain regions and by sex. We found significant DGE, DTE, and DTU across brain regions and that the cerebellum had the most differences compared to the other three regions. Additionally, we found region-specific differential splicing between sexes, with the most sex differences in DTU in the cortex and no DTU in the hippocampus. We also report on two distinct patterns of sex DTU we observed, sex-divergent and sex-specific, that could potentially help explain sex differences in the prevalence and prognosis of various neurological and psychiatric disorders in future studies. Finally, we built a Shiny web application for researchers to explore the data further. Our study provides a resource for the community; it underscores the importance of AS in biological heterogeneity and the utility of long-read sequencing to better understand AS in the brain.
