## Supplementary File 1 for "Long-read RNA sequencing identifies region- and sex-specific C57BL/6J mouse brain mRNA isoform expression and usage"

location	start	stop	strand	gene_id	transcript_id
chr1	24652268	24653052	+	gene.21	tx.1
chr1	24654716	24655074	+	gene.20	tx.2
chr1	36457878	36458289	+	gene.40	tx.387
chr1	65033031	65033794	+	gene.102	tx.3
chr1	70201299	70230984	-	gene.609	tx.317
chr1	84857279	84869883	+	gene.158	tx.290
chr1	84917081	84952082	-	gene.646	tx.354
chr1	85885221	85901092	+	gene.169	tx.327
chr1	87173488	87174464	-	gene.665	tx.367
chr1	92943180	92944671	+	gene.188	tx.378
chr1	93016769	93017685	-	gene.689	tx.279
chr1	93017010	93017685	-	gene.689	tx.199
chr1	93017167	93017685	+	gene.191	tx.135
chr1	104697211	104699486	+	ENSMUSG00000050840.9	tx.328
chr1	118980205	118981120	-	ENSMUSG00000048402.15	tx.4
chr1	131453881	131466773	+	ENSMUSG00000055184.5	tx.5
chr1	135679623	135680384	-	gene.791	tx.136
chr1	135768412	135771552	-	gene.793	tx.299
chr1	150950189	150963812	-	gene.813	tx.137
chr1	150950211	150963812	-	gene.813	tx.336
chr1	157265232	157268099	-	gene.851	tx.6
chr1	169290573	169298357	+	gene.362	tx.247
chr1	169290573	169298372	+	gene.362	tx.318
chr1	171128264	171279499	+	gene.382	tx.225
chr1	191380333	191381232	-	gene.975	tx.138
chr10	23647698	23652971	-	gene.9796	tx.238
chr10	23661092	23663098	-	ENSMUSG00000061983.8	tx.81
chr10	34062391	34067281	+	gene.9469	tx.374
chr10	59729704	59733541	-	gene.9882	tx.345
chr10	67766427	67769581	-	gene.9932	tx.364
chr10	75791492	75843967	-	gene.9961	tx.239
chr10	78615335	78623694	-	gene.9987	tx.167
chr10	80240009	80242634	+	gene.9606	tx.257
chr10	80662520	80665118	+	ENSMUSG00000035242.16	tx.82
chr10	83387832	83406694	+	gene.9631	tx.168
chr10	86526704	86527598	+	ENSMUSG00000121489.1	tx.83
chr10	88526038	88555174	+	gene.9650	tx.169
chr10	88662717	88666784	+	gene.9654	tx.84
chr10	110910007	110919360	-	gene.10142	tx.85
chr10	119962107	119990603	-	gene.10181	tx.371
chr10	121193889	121200895	-	gene.10185	tx.352
chr10	127503651	127504561	+	ENSMUSG00000040195.12	tx.258
chr10	128329851	128338838	+	ENSMUSG00000119994.1	tx.240
chr10	130363810	130378081	-	gene.10248	tx.86
chr10	130376711	130378101	-	gene.10248	tx.270
chr11	3464885	3467351	-	ENSMUSG00000020439.18	tx.391
chr11	4651973	4654336	+	gene.10270	tx.259
chr11	17150172	17206013	-	gene.11041	tx.260
chr11	19973613	19979850	-	gene.11049	tx.87
chr11	31238448	31296056	-	gene.11087	tx.216
chr11	34979867	35012527	-	gene.11112	tx.170
chr11	35610151	35610611	-	gene.11118	tx.171
chr11	43566566	43573502	-	gene.11133	tx.217
chr11	45351007	45359135	+	gene.10387	tx.330
chr11	53373906	53378202	-	gene.11177	tx.88
chr11	54757245	54761324	-	gene.11193	tx.287
chr11	55285326	55310724	+	gene.10438	tx.89
chr11	60022347	60030982	-	gene.11229	tx.90
chr11	60022347	60030980	-	gene.11229	tx.241
chr11	60117541	60118583	+	gene.10469	tx.172
chr11	71708904	71712508	-	gene.11289	tx.261
chr11	72906682	72909663	-	ENSMUSG00000086943.3	tx.91
chr11	77399093	77400332	+	gene.10603	tx.271
chr11	83211167	83212543	+	gene.10652	tx.384
chr11	87233552	87265372	+	ENSMUSG00000010342.17	tx.92
chr11	87505736	87507124	-	gene.11432	tx.340
chr11	88800943	88801495	+	gene.10683	tx.93
chr11	99170789	99172168	-	ENSMUSG00000020913.4	tx.94
chr11	100466632	100472554	-	gene.11531	tx.347
chr11	101168794	101169777	+	gene.10801	tx.173
chr11	101458172	101479630	+	gene.10805	tx.353
chr11	103242956	103296638	+	gene.10834	tx.262
chr11	116123518	116124903	+	gene.10936	tx.375
chr11	120601768	120604568	-	ENSMUSG00000025144.18	tx.95
chr12	33445063	33451268	+	ENSMUSG00000020562.8	tx.174
chr12	51022210	51027446	+	gene.11855	tx.293
chr12	72117943	72118793	+	gene.11912	tx.175
chr12	75677524	75678149	+	gene.11924	tx.97
chr12	76499333	76534819	+	gene.11932	tx.98
chr12	102709966	102711662	+	ENSMUSG00000046675.8	tx.99
chr12	111927809	111929789	+	gene.12074	tx.100
chr13	9082776	9104717	-	gene.12736	tx.288
chr13	9082776	9104716	-	gene.12736	tx.341
chr13	21685094	21685615	+	gene.12472	tx.101
chr13	45400108	45421210	-	ENSMUSG00000113919.2	tx.294
chr13	53457798	53485482	-	gene.12835	tx.242
chr13	53992736	54004155	-	gene.12842	tx.331
chr13	54529655	54531730	-	gene.12848	tx.350
chr13	64387571	64441574	+	gene.12594	tx.176
chr13	64387571	64441574	+	gene.12594	tx.218
chr13	84173418	84195998	-	ENSMUSG00000098087.3	tx.102
chr13	112237322	112238230	+	gene.12709	tx.103
chr13	113406537	113409775	+	gene.12711	tx.177
chr14	12940378	12967684	+	gene.13009	tx.104
chr14	24543451	24545926	-	gene.13348	tx.178
chr14	28626900	28630027	+	gene.13047	tx.219
chr14	29442410	29443059	+	gene.13051	tx.105
chr14	30846462	30850868	+	gene.13057	tx.106
chr14	38102413	38103016	-	gene.13397	tx.107
chr14	38102413	38103016	+	gene.13071	tx.108
chr14	41147452	41152562	+	gene.13080	tx.179
chr14	46321649	46322442	-	gene.13404	tx.109
chr14	47638338	47681612	+	gene.13098	tx.363
chr14	54803012	54808360	-	ENSMUSG00000023110.13	tx.304
chr14	55173285	55174452	-	gene.13437	tx.342
chr14	56119169	56121710	+	gene.13157	tx.110
chr14	64825970	64827466	-	gene.13471	tx.111
chr14	66113636	66124601	-	gene.13481	tx.272
chr14	76770252	76794306	-	ENSMUSG00000052584.11	tx.112
chr14	77547460	77549011	-	gene.13528	tx.273
chr14	80497652	80498376	+	gene.13251	tx.243
chr14	95202053	95202919	-	gene.13553	tx.382
chr14	104016417	104022117	+	gene.13290	tx.334
chr14	122602650	122688535	-	ENSMUSG00000115263.2	tx.314
chr14	122718345	122720293	-	gene.13596	tx.113
chr15	9202342	9203083	-	gene.13960	tx.114
chr15	12574901	12576784	-	gene.13969	tx.274
chr15	79670552	79671860	+	gene.13798	tx.220
chr15	82149740	82159370	-	gene.14164	tx.115
chr15	95552371	95557614	+	gene.13862	tx.323
chr15	96359274	96361125	+	gene.13864	tx.180
chr15	98661137	98664543	+	gene.13875	tx.295
chr15	98826296	98826662	-	gene.14244	tx.296
chr15	99492578	99499470	-	gene.14254	tx.116
chr16	13637178	13653314	+	ENSMUSG00000022681.16	tx.117
chr16	18517920	18519668	-	gene.14709	tx.357
chr16	18517920	18519668	-	gene.14709	tx.358
chr16	20406680	20408782	-	gene.14722	tx.118
chr16	24212480	24213610	+	ENSMUSG00000033306.16	tx.119
chr16	34503416	34511070	-	gene.14800	tx.181
chr16	42000688	42002040	-	gene.14823	tx.392
chr16	42068805	42160976	+	gene.14530	tx.120
chr16	95565331	95571853	-	ENSMUSG00000117232.2	tx.275
chr16	96268919	96326993	-	gene.14903	tx.121
chr17	11427455	11430172	-	gene.15356	tx.376
chr17	15201656	15213065	-	gene.15376	tx.389
chr17	15922727	15924675	-	gene.15389	tx.332
chr17	17137562	17153184	-	gene.15393	tx.182
chr17	24360761	24361572	+	gene.14974	tx.276
chr17	27879666	27880077	-	gene.15444	tx.221
chr17	34347335	34348747	-	ENSMUSG00000118026.3	tx.277
chr17	35404073	35405968	+	gene.15103	tx.222
chr17	56212674	56239183	-	gene.15613	tx.122
chr17	57199611	57200931	+	gene.15195	tx.315
chr17	66549160	66578410	+	gene.15218	tx.366
chr17	81583903	81607115	+	gene.15258	tx.123
chr17	81624153	81625044	+	gene.15262	tx.297
chr17	85932395	85954273	-	gene.15716	tx.351
chr18	4613339	4614701	-	gene.15974	tx.183
chr18	4614601	4634554	-	gene.15974	tx.359
chr18	23883504	23885399	-	ENSMUSG00000086287.2	tx.184
chr18	23949449	23952233	+	gene.15780	tx.325
chr18	38597890	38598569	-	gene.16090	tx.185
chr18	38597939	38598568	-	gene.16090	tx.186
chr18	38597991	38598568	-	gene.16090	tx.289
chr18	43341743	43367533	-	gene.16105	tx.223
chr18	45691127	45692400	-	ENSMUSG00000120742.1	tx.187
chr18	48179713	48181487	-	gene.16116	tx.124
chr18	56536543	56564946	-	gene.16124	tx.305
chr18	62052660	62075570	-	gene.16138	tx.188
chr18	74910962	74911843	-	ENSMUSG00000089235.3	tx.278
chr18	82603266	82643463	-	gene.16206	tx.125
chr18	89243758	89276501	-	gene.16221	tx.244
chr18	89243760	89276501	-	gene.16221	tx.298
chr18	89243761	89268873	+	ENSMUSG00000034028.17	tx.189
chr19	5514091	5515080	+	ENSMUSG00000024911.8	tx.126
chr19	6973536	6976414	+	ENSMUSG00000047656.10	tx.127
chr19	8865751	8866139	-	ENSMUSG00000093314.3	tx.128
chr19	9960065	9961602	-	gene.16587	tx.263
chr19	15267566	15317613	-	gene.16615	tx.190
chr19	22263996	22264584	+	gene.16359	tx.245
chr19	32599318	32619921	-	gene.16674	tx.191
chr19	34885564	34890850	-	gene.16683	tx.326
chr19	38245616	38248818	-	gene.16696	tx.264
chr19	41513763	41515397	+	gene.16423	tx.360
chr19	46338276	46340458	-	gene.16730	tx.348
chr19	53837872	53838351	-	gene.16762	tx.129
chr19	56697149	56702330	+	gene.16467	tx.192
chr2	11413632	11426199	-	ENSMUSG00000082424.5	tx.7
chr2	11413632	11426200	-	ENSMUSG00000082424.5	tx.8
chr2	11413632	11426199	-	ENSMUSG00000082424.5	tx.248
chr2	11413708	11426247	+	ENSMUSG00000082314.3	tx.139
chr2	17761984	17799627	-	gene.1741	tx.337
chr2	26527188	26530256	-	ENSMUSG00000120369.1	tx.9
chr2	27411929	27443978	-	gene.1792	tx.280
chr2	28934223	28937385	+	gene.1082	tx.369
chr2	33042047	33042486	-	gene.1878	tx.200
chr2	40446988	40447465	+	ENSMUSG00000082536.2	tx.140
chr2	49728285	49728785	-	gene.1925	tx.201
chr2	63014456	63026961	+	gene.1225	tx.249
chr2	69046959	69070295	-	gene.1969	tx.10
chr2	69046959	69070295	-	gene.1969	tx.11
chr2	72809272	72818951	+	ENSMUSG00000063714.17	tx.141
chr2	73391303	73395722	+	gene.1255	tx.142
chr2	73738791	73741406	+	gene.1258	tx.12
chr2	75644080	75662453	-	gene.2010	tx.306
chr2	115895086	115895863	+	gene.1407	tx.329
chr2	119446524	119519086	+	gene.1418	tx.143
chr2	119495358	119496633	+	ENSMUSG00000081416.2	tx.13
chr2	119810750	119831042	-	gene.2168	tx.144
chr2	120801057	120804126	+	gene.1436	tx.390
chr2	124978888	124989763	-	gene.2210	tx.14
chr2	129555198	129558159	+	gene.1480	tx.145
chr2	130758156	130758848	+	gene.1491	tx.202
chr2	143657818	143658531	-	gene.2279	tx.307
chr2	144670732	144762504	+	gene.1511	tx.15
chr2	147277301	147322281	+	gene.1519	tx.226
chr2	148522198	148523008	-	gene.2292	tx.250
chr2	148713648	148713954	+	gene.1525	tx.203
chr2	148713649	148713931	+	gene.1525	tx.16
chr2	151477540	151478560	+	gene.1536	tx.300
chr2	156615098	156617198	-	gene.2365	tx.17
chr2	156615098	156617239	-	gene.2365	tx.373
chr2	174302868	174305882	+	gene.1672	tx.227
chr2	175116879	175222725	+	ENSMUSG00000078898.10	tx.18
chr2	176692728	176830943	+	ENSMUSG00000078875.11	tx.19
chr2	178322410	178329000	+	gene.1686	tx.251
chr2	180948247	180956084	+	gene.1703	tx.20
chr2	181193483	181196926	-	gene.2475	tx.308
chr3	19965016	19965922	+	gene.2497	tx.21
chr3	20103045	20111881	-	gene.2882	tx.319
chr3	40801380	40802521	+	ENSMUSG00000121347.1	tx.22
chr3	49733326	49740690	-	gene.2946	tx.228
chr3	49733326	49740690	-	gene.2946	tx.309
chr3	55449000	55450531	-	gene.2961	tx.23
chr3	56605877	56612478	+	gene.2549	tx.146
chr3	88506592	88510624	-	gene.3026	tx.377
chr3	88544745	88548606	-	gene.3030	tx.379
chr3	90084317	90147213	-	gene.3066	tx.229
chr3	96542979	96552045	-	gene.3119	tx.24
chr3	100728111	100733829	-	gene.3135	tx.281
chr3	103231546	103286192	+	gene.2735	tx.282
chr3	105002471	105005664	+	gene.2750	tx.283
chr3	105850014	105851180	+	gene.2752	tx.370
chr3	108055971	108062218	-	ENSMUSG00000046793.9	tx.310
chr3	122718023	122719396	-	gene.3205	tx.25
chr3	125692841	125693931	+	gene.2801	tx.291
chr3	145584743	145592495	-	gene.3254	tx.26
chr3	146544515	146545121	+	gene.2846	tx.204
chr3	150920948	150924758	-	gene.3263	tx.147
chr3	153600337	153635127	-	ENSMUSG00000062908.13	tx.385
chr3	153600337	153620549	+	gene.2855	tx.386
chr4	8647657	8648650	+	gene.3286	tx.346
chr4	11254568	11304077	+	gene.3299	tx.205
chr4	45399342	45409928	+	gene.3377	tx.368
chr4	55283557	55324576	-	gene.4047	tx.206
chr4	55283557	55324576	-	gene.4047	tx.252
chr4	55324478	55329935	-	gene.4047	tx.207
chr4	63030244	63050170	-	gene.4086	tx.148
chr4	98001886	98002568	-	gene.4130	tx.27
chr4	99655622	99717395	-	ENSMUSG00000028549.18	tx.28
chr4	103169111	103170999	-	gene.4151	tx.333
chr4	108054586	108101388	+	gene.3489	tx.30
chr4	122674504	122677832	+	gene.3552	tx.265
chr4	132823612	132828866	+	gene.3645	tx.31
chr4	133299015	133323433	-	gene.4357	tx.32
chr4	134243802	134245218	-	gene.4371	tx.208
chr4	139050664	139221771	-	gene.4425	tx.149
chr4	143071072	143077302	-	gene.4446	tx.372
chr4	148674841	148714495	-	gene.4471	tx.33
chr4	150931542	150946350	-	gene.4490	tx.253
chr4	152262673	152356305	-	gene.4499	tx.301
chr4	155700823	155714532	-	ENSMUSG00000029061.3	tx.150
chr5	22817213	22818215	+	gene.4584	tx.35
chr5	31820871	31856401	-	ENSMUSG00000053134.14	tx.383
chr5	74203885	74204480	+	gene.4704	tx.284
chr5	77246710	77250160	+	ENSMUSG00000087541.2	tx.36
chr5	85854132	85858679	+	gene.4714	tx.266
chr5	89370388	89371720	-	gene.5234	tx.37
chr5	104198292	104210172	-	gene.5271	tx.267
chr5	108831769	108841926	-	gene.5304	tx.151
chr5	109845528	109899584	-	ENSMUSG00000105471.3	tx.38
chr5	110014573	110018029	+	gene.4785	tx.152
chr5	114952157	114953912	+	gene.4815	tx.209
chr5	115237983	115241617	+	ENSMUSG00000029550.12	tx.39
chr5	120600443	120605380	-	ENSMUSG00000029596.14	tx.302
chr5	120873085	120874531	+	gene.4839	tx.40
chr5	123904243	123904594	-	gene.5396	tx.41
chr5	124324722	124326490	+	gene.4885	tx.42
chr5	125463035	125464747	+	gene.4898	tx.43
chr5	146197815	146198044	+	gene.4988	tx.44
chr5	148921273	148932025	-	ENSMUSG00000106951.2	tx.45
chr5	149027647	149028599	-	gene.5558	tx.153
chr6	28924227	28929207	-	gene.5996	tx.381
chr6	30234612	30302744	+	gene.5611	tx.46
chr6	30793151	30796956	-	gene.6019	tx.47
chr6	41520075	41525286	+	ENSMUSG00000076498.3	tx.154
chr6	48514601	48518715	-	gene.6089	tx.155
chr6	57994462	57994961	-	gene.6117	tx.231
chr6	67224535	67224977	-	gene.6126	tx.210
chr6	67224535	67224977	-	gene.6126	tx.285
chr6	67224535	67224977	-	gene.6126	tx.338
chr6	83102242	83103921	+	gene.5741	tx.344
chr6	108189529	108189890	-	gene.6225	tx.48
chr6	113555253	113563021	-	gene.6254	tx.156
chr6	118240103	118265864	-	gene.6278	tx.311
chr6	120469913	120477922	+	gene.5857	tx.49
chr6	138164325	138169161	-	gene.6344	tx.157
chr6	138850786	138869804	+	gene.5953	tx.232
chr6	138928201	138933869	+	gene.5956	tx.254
chr7	3439557	3464785	-	gene.6971	tx.349
chr7	4802917	4821998	+	gene.6406	tx.233
chr7	27709542	27709963	-	gene.7110	tx.211
chr7	27709542	27901544	-	gene.7110	tx.234
chr7	28873677	28879906	-	ENSMUSG00000030591.18	tx.51
chr7	29620574	29621319	-	gene.7138	tx.158
chr7	29893581	29908766	-	gene.7148	tx.52
chr7	30429012	30455559	+	ENSMUSG00000097320.9	tx.53
chr7	34471035	34477826	-	gene.7160	tx.320
chr7	44839161	44840565	+	gene.6628	tx.54
chr7	46539122	46569700	-	ENSMUSG00000014402.16	tx.55
chr7	46591710	46638304	-	gene.7238	tx.56
chr7	51396375	51397653	-	gene.7243	tx.212
chr7	51396375	51397904	-	gene.7243	tx.312
chr7	57478237	57481230	-	gene.7250	tx.339
chr7	59806115	59813721	+	gene.6677	tx.159
chr7	92096224	92098299	-	gene.7403	tx.343
chr7	111801640	111803175	+	gene.6801	tx.286
chr7	113800653	113884869	-	gene.7503	tx.235
chr7	119635903	119641977	+	gene.6833	tx.160
chr7	121701192	121701953	+	gene.6842	tx.161
chr7	122792043	122793788	-	gene.7541	tx.388
chr7	126485391	126497453	-	ENSMUSG00000060538.15	tx.57
chr7	141909245	141926005	-	ENSMUSG00000045777.15	tx.58
chr7	144468207	144631321	-	ENSMUSG00000070348.6	tx.268
chr8	41135424	41136688	+	gene.7755	tx.255
chr8	46449939	46452937	-	ENSMUSG00000050914.17	tx.59
chr8	48765112	48767091	+	gene.7776	tx.213
chr8	69565760	69566794	-	gene.8222	tx.214
chr8	70285300	70324942	+	ENSMUSG00000031860.18	tx.60
chr8	72079372	72081189	+	gene.7822	tx.355
chr8	80438403	80501979	+	ENSMUSG00000036977.9	tx.61
chr8	106898003	106917316	-	gene.8385	tx.303
chr8	107299558	107300093	+	gene.7955	tx.62
chr8	116014379	116079449	+	ENSMUSG00000004637.16	tx.162
chr8	120362429	120366871	+	gene.8019	tx.63
chr8	124148148	124148749	-	gene.8459	tx.64
chr8	126683716	126684717	+	gene.8061	tx.163
chr8	126683719	126684717	+	gene.8061	tx.256
chr8	127140226	127149109	-	gene.8481	tx.65
chr8	127230078	127293905	+	gene.8066	tx.236
chr9	3258512	3259376	+	gene.8506	tx.66
chr9	4796293	4800157	+	gene.8516	tx.321
chr9	13718210	13720192	+	gene.8525	tx.292
chr9	15216166	15217448	-	ENSMUSG00000031938.16	tx.215
chr9	17657939	17672080	+	gene.8529	tx.356
chr9	37365015	37375611	-	gene.9073	tx.67
chr9	50466174	50493141	+	ENSMUSG00000039217.14	tx.68
chr9	57216901	57229240	+	gene.8681	tx.69
chr9	62248784	62251330	-	gene.9183	tx.70
chr9	62321620	62322633	+	gene.8712	tx.71
chr9	62321620	62322594	-	gene.9187	tx.72
chr9	62697893	62866590	+	gene.8723	tx.237
chr9	64289440	64294065	-	gene.9198	tx.365
chr9	64750093	64808263	-	gene.9203	tx.73
chr9	67057049	67062510	-	gene.9229	tx.74
chr9	75550279	75550877	+	gene.8773	tx.380
chr9	78257769	78259746	-	gene.9259	tx.269
chr9	78385735	78388953	+	gene.8786	tx.75
chr9	78460902	78475820	+	gene.8799	tx.76
chr9	88570658	88601853	-	ENSMUSG00000079427.11	tx.77
chr9	88570658	88601626	-	ENSMUSG00000079427.11	tx.164
chr9	89093450	89122275	+	ENSMUSG00000066442.18	tx.78
chr9	96777667	96778424	-	gene.9302	tx.79
chr9	96777667	96778424	-	gene.9302	tx.165
chr9	106317252	106324864	-	ENSMUSG00000042210.18	tx.80
chr9	121148224	121185624	+	gene.8957	tx.166
chrM	14145	15288	-	ENSMUSG00000064369.1	tx.224
chrX	8070499	8084151	+	gene.16802	tx.130
chrX	35411966	35469652	-	gene.17139	tx.193
chrX	37653621	37654679	+	gene.16844	tx.361
chrX	48350173	48360939	-	gene.17177	tx.131
chrX	52609877	52611102	+	ENSMUSG00000051851.6	tx.132
chrX	93085542	93089519	-	gene.17242	tx.246
chrX	99640282	99641826	+	gene.16966	tx.194
chrX	135738607	135739085	-	gene.17282	tx.362
chrX	169090871	169091388	-	gene.17338	tx.195
chrY	90746573	90823079	+	gene.17354	tx.316
chrY	90804432	90833671	+	ENSMUSG00000096768.9	tx.133
chrY	90818960	90833671	+	ENSMUSG00000096768.9	tx.134
GL456233.2	106806	134112	-	gene.17388	tx.196
MU069434.1	4893	7776	-	gene.17402	tx.335
