## Supplementary File 5 for "Long-read RNA sequencing identifies region- and sex-specific C57BL/6J mouse brain mRNA isoform expression and usage"

### Sheet: cerebellum_cortex_results
	query	significant	p_value	term_size	query_size	intersection_size	precision	recall	term_id	source	term_name	effective_domain_size	source_order	parents
1	query_1	TRUE	0.00458163	4	312	3	0.00961538	0.75	CORUM:317	CORUM	Dystrobrevin-syntrophin complex	brain-derived	13288	44	CORUM:0000000
2	query_1	TRUE	0.0499615	2	312	2	0.00641026	1	CORUM:1112	CORUM	Psd-Actn1 complex	13288	167	CORUM:0000000
3	query_1	TRUE	4.04195e-08	551	312	44	0.141026	0.0798548	GO:0099536	GO:BP	synaptic signaling	13288	20016	GO:0007267
4	query_1	TRUE	6.07097e-06	520	312	39	0.125	0.075	GO:0098916	GO:BP	anterograde trans-synaptic signaling	13288	19849	GO:0099537
5	query_1	TRUE	6.07097e-06	520	312	39	0.125	0.075	GO:0007268	GO:BP	chemical synaptic transmission	13288	2847	GO:0098916
6	query_1	TRUE	8.52361e-06	526	312	39	0.125	0.0741445	GO:0099537	GO:BP	trans-synaptic signaling	13288	20017	GO:0099536
7	query_1	TRUE	8.85891e-06	391	312	33	0.105769	0.084399	GO:0050804	GO:BP	modulation of chemical synaptic transmission	13288	13928	c("GO:0007268"	"GO:0099177")
8	query_1	TRUE	9.47203e-06	392	312	33	0.105769	0.0841837	GO:0099177	GO:BP	regulation of trans-synaptic signaling	13288	19986	c("GO:0010646"	"GO:0023051"	"GO:0099537")
9	query_1	TRUE	3.26136e-05	389	312	32	0.102564	0.0822622	GO:0050808	GO:BP	synapse organization	13288	13932	GO:0034330
10	query_1	TRUE	7.73067e-05	1194	312	62	0.198718	0.0519263	GO:0051049	GO:BP	regulation of transport	13288	14131	c("GO:0006810"	"GO:0032879")
11	query_1	TRUE	0.000145191	1902	312	84	0.269231	0.044164	GO:0065008	GO:BP	regulation of biological quality	13288	16683	GO:0065007
12	query_1	TRUE	0.000443753	320	312	27	0.0865385	0.084375	GO:0042391	GO:BP	regulation of membrane potential	13288	10641	GO:0065008
13	query_1	TRUE	0.00173935	1451	312	67	0.214744	0.0461751	GO:0032879	GO:BP	regulation of localization	13288	8247	c("GO:0050789"	"GO:0051179")
14	query_1	TRUE	0.00191524	1028	312	53	0.169872	0.0515564	GO:0007267	GO:BP	cell-cell signaling	13288	2846	c("GO:0007154"	"GO:0023052")
15	query_1	TRUE	0.00197063	638	312	39	0.125	0.0611285	GO:0051050	GO:BP	positive regulation of transport	13288	14132	c("GO:0006810"	"GO:0048518"	"GO:0051049")
16	query_1	TRUE	0.0143843	554	312	34	0.108974	0.0613718	GO:0034330	GO:BP	cell junction organization	13288	8964	GO:0016043
17	query_1	TRUE	0.0233329	68	312	11	0.0352564	0.161765	GO:0035418	GO:BP	protein localization to synapse	13288	9451	GO:1902414
18	query_1	TRUE	0.0327497	739	312	40	0.128205	0.0541272	GO:0050877	GO:BP	nervous system process	13288	13987	GO:0003008
19	query_1	TRUE	0.045159	24	312	7	0.0224359	0.291667	GO:0099633	GO:BP	protein localization to postsynaptic specialization membrane	13288	20076	c("GO:0033365"	"GO:1903539")
20	query_1	TRUE	0.045159	24	312	7	0.0224359	0.291667	GO:0099645	GO:BP	neurotransmitter receptor localization to postsynaptic specialization membrane	13288	20086	c("GO:0097120"	"GO:0099072"	"GO:0099633")
21	query_1	TRUE	0.0476207	1137	312	53	0.169872	0.0466139	GO:0003008	GO:BP	system process	13288	1473	GO:0032501
22	query_1	TRUE	3.02452e-13	1167	312	78	0.25	0.066838	GO:0045202	GO:CC	synapse	13288	2145	GO:0030054
23	query_1	TRUE	1.48619e-11	442	312	44	0.141026	0.0995475	GO:0098978	GO:CC	glutamatergic synapse	13288	3323	GO:0045202
24	query_1	TRUE	2.38836e-11	1568	312	89	0.285256	0.0567602	GO:0030054	GO:CC	cell junction	13288	871	GO:0110165
25	query_1	TRUE	4.2371e-11	624	312	52	0.166667	0.0833333	GO:0098794	GO:CC	postsynapse	13288	3264	c("GO:0045202"	"GO:0110165")
26	query_1	TRUE	2.78367e-08	355	312	35	0.112179	0.0985915	GO:0099572	GO:CC	postsynaptic specialization	13288	3382	c("GO:0043226"	"GO:0098794")
27	query_1	TRUE	1.77705e-07	769	312	52	0.166667	0.0676203	GO:0036477	GO:CC	somatodendritic compartment	13288	1723	GO:0110165
28	query_1	TRUE	2.81848e-07	364	312	34	0.108974	0.0934066	GO:0098984	GO:CC	neuron to neuron synapse	13288	3329	GO:0045202
29	query_1	TRUE	3.34455e-07	346	312	33	0.105769	0.0953757	GO:0097060	GO:CC	synaptic membrane	13288	2905	c("GO:0045202"	"GO:0098590")
30	query_1	TRUE	1.63464e-06	326	312	31	0.099359	0.095092	GO:0014069	GO:CC	postsynaptic density	13288	696	c("GO:0032279"	"GO:0099572")
31	query_1	TRUE	3.53533e-06	336	312	31	0.099359	0.0922619	GO:0032279	GO:CC	asymmetric synapse	13288	1285	GO:0098984
32	query_1	TRUE	5.97787e-06	567	312	41	0.13141	0.0723104	GO:0030425	GO:CC	dendrite	13288	936	c("GO:0043005"	"GO:0097447")
33	query_1	TRUE	6.66018e-06	569	312	41	0.13141	0.0720562	GO:0097447	GO:CC	dendritic tree	13288	3012	c("GO:0036477"	"GO:0043005")
34	query_1	TRUE	1.0737e-05	1108	312	61	0.195513	0.0550542	GO:0043005	GO:CC	neuron projection	13288	1850	GO:0120025
35	query_1	TRUE	1.24068e-05	234	312	25	0.0801282	0.106838	GO:0045211	GO:CC	postsynaptic membrane	13288	2146	c("GO:0097060"	"GO:0098794")
36	query_1	TRUE	0.000518405	1789	312	79	0.253205	0.0441587	GO:0042995	GO:CC	cell projection	13288	1849	GO:0110165
37	query_1	TRUE	0.00103749	1719	312	76	0.24359	0.0442118	GO:0120025	GO:CC	plasma membrane bounded cell projection	13288	3451	GO:0042995
38	query_1	TRUE	0.00258862	163	312	18	0.0576923	0.110429	GO:0043197	GO:CC	dendritic spine	13288	1871	c("GO:0030425"	"GO:0044309"	"GO:0098794")
39	query_1	TRUE	0.00295529	113	312	15	0.0480769	0.132743	GO:0099634	GO:CC	postsynaptic specialization membrane	13288	3388	c("GO:0045211"	"GO:0097060"	"GO:0099572")
40	query_1	TRUE	0.00376918	167	312	18	0.0576923	0.107784	GO:0044309	GO:CC	neuron spine	13288	2067	GO:0043005
41	query_1	TRUE	0.00440705	527	312	34	0.108974	0.0645161	GO:0098793	GO:CC	presynapse	13288	3263	c("GO:0045202"	"GO:0110165")
42	query_1	TRUE	0.0108526	92	312	13	0.0416667	0.141304	GO:0098685	GO:CC	Schaffer collateral - CA1 synapse	13288	3250	GO:0045202
43	query_1	TRUE	0.0463459	39	312	7	0.0224359	0.179487	HP:0010844	HP	EEG with multifocal slow activity	13288	7271	HP:0011203
44	query_1	TRUE	1.58782e-05	105	312	14	0.0448718	0.133333	KEGG:04261	KEGG	Adrenergic signaling in cardiomyocytes	13288	291	KEGG:00000
45	query_1	TRUE	0.000474428	158	312	15	0.0480769	0.0949367	KEGG:04020	KEGG	Calcium signaling pathway	13288	245	KEGG:00000
46	query_1	TRUE	0.00460086	56	312	8	0.025641	0.142857	KEGG:04260	KEGG	Cardiac muscle contraction	13288	290	KEGG:00000
47	query_1	TRUE	0.0154389	103	312	10	0.0320513	0.0970874	KEGG:04921	KEGG	Oxytocin signaling pathway	13288	371	KEGG:00000
48	query_1	TRUE	1.15776e-06	5005	312	167	0.535256	0.0333666	MIRNA:000000	MIRNA	MIRNA root	13288	1	character(0)
49	query_1	TRUE	4.03676e-05	209	312	20	0.0641026	0.0956938	REAC:R-MMU-112316	REAC	Neuronal System	13288	924	REAC:0000000
50	query_1	TRUE	0.00443436	130	312	13	0.0416667	0.1	REAC:R-MMU-112315	REAC	Transmission across Chemical Synapses	13288	1616	REAC:R-MMU-112316
51	query_1	TRUE	0.0148551	106	312	11	0.0352564	0.103774	REAC:R-MMU-397014	REAC	Muscle contraction	13288	869	REAC:0000000
52	query_1	TRUE	0.0152636	88	312	10	0.0320513	0.113636	REAC:R-MMU-112314	REAC	Neurotransmitter receptors and postsynaptic signal transmission	13288	927	REAC:R-MMU-112315
53	query_1	TRUE	0.0183152	57	312	7	0.0224359	0.122807	WP:WP5298	WP	Dravet syndrome: Scn1a-A1783V point mutation model	13288	8	WP:000000
54	query_1	TRUE	0.0199345	95	312	9	0.0288462	0.0947368	WP:WP553	WP	Calcium regulation in cardiac cells	13288	48	WP:000000

### Sheet: cerebellum_hippocampus_results
	query	significant	p_value	term_size	query_size	intersection_size	precision	recall	term_id	source	term_name	effective_domain_size	source_order	parents
1	query_1	TRUE	0.015642	551	117	19	0.162393	0.0344828	GO:0099536	GO:BP	synaptic signaling	13288	20016	GO:0007267
2	query_1	TRUE	6.76074e-06	624	117	25	0.213675	0.0400641	GO:0098794	GO:CC	postsynapse	13288	3264	c("GO:0045202"	"GO:0110165")
3	query_1	TRUE	0.00160728	1568	117	36	0.307692	0.0229592	GO:0030054	GO:CC	cell junction	13288	871	GO:0110165
4	query_1	TRUE	0.00276551	1167	117	30	0.25641	0.0257069	GO:0045202	GO:CC	synapse	13288	2145	GO:0030054
5	query_1	TRUE	0.00292441	346	117	16	0.136752	0.0462428	GO:0097060	GO:CC	synaptic membrane	13288	2905	c("GO:0045202"	"GO:0098590")
6	query_1	TRUE	0.00687977	234	117	13	0.111111	0.0555556	GO:0045211	GO:CC	postsynaptic membrane	13288	2146	c("GO:0097060"	"GO:0098794")
7	query_1	TRUE	0.0119627	106	117	7	0.0598291	0.0660377	REAC:R-MMU-397014	REAC	Muscle contraction	13288	869	REAC:0000000
8	query_1	TRUE	0.00381828	28	117	4	0.034188	0.142857	WP:WP298	WP	G13 signaling pathway	13288	96	WP:000000
9	query_1	TRUE	0.0494569	54	117	4	0.034188	0.0740741	WP:WP163	WP	Cytoplasmic ribosomal proteins	13288	110	WP:000000

### Sheet: cerebellum_striatum_results
	query	significant	p_value	term_size	query_size	intersection_size	precision	recall	term_id	source	term_name	effective_domain_size	source_order	parents
1	query_1	TRUE	0.00501666	4	342	3	0.00877193	0.75	CORUM:317	CORUM	Dystrobrevin-syntrophin complex	brain-derived	13288	44	CORUM:0000000
2	query_1	TRUE	0.0499646	2	342	2	0.00584795	1	CORUM:1112	CORUM	Psd-Actn1 complex	13288	167	CORUM:0000000
3	query_1	TRUE	2.36664e-10	551	342	50	0.146199	0.0907441	GO:0099536	GO:BP	synaptic signaling	13288	20016	GO:0007267
4	query_1	TRUE	1.37652e-07	520	342	44	0.128655	0.0846154	GO:0098916	GO:BP	anterograde trans-synaptic signaling	13288	19849	GO:0099537
5	query_1	TRUE	1.37652e-07	520	342	44	0.128655	0.0846154	GO:0007268	GO:BP	chemical synaptic transmission	13288	2847	GO:0098916
6	query_1	TRUE	2.03183e-07	526	342	44	0.128655	0.0836502	GO:0099537	GO:BP	trans-synaptic signaling	13288	20017	GO:0099536
7	query_1	TRUE	1.44321e-06	391	342	36	0.105263	0.0920716	GO:0050804	GO:BP	modulation of chemical synaptic transmission	13288	13928	c("GO:0007268"	"GO:0099177")
8	query_1	TRUE	1.55278e-06	392	342	36	0.105263	0.0918367	GO:0099177	GO:BP	regulation of trans-synaptic signaling	13288	19986	c("GO:0010646"	"GO:0023051"	"GO:0099537")
9	query_1	TRUE	2.13851e-05	389	342	34	0.0994152	0.0874036	GO:0050808	GO:BP	synapse organization	13288	13932	GO:0034330
10	query_1	TRUE	0.000177653	1028	342	59	0.172515	0.057393	GO:0007267	GO:BP	cell-cell signaling	13288	2846	c("GO:0007154"	"GO:0023052")
11	query_1	TRUE	0.00141301	1902	342	87	0.254386	0.0457413	GO:0065008	GO:BP	regulation of biological quality	13288	16683	GO:0065007
12	query_1	TRUE	0.00168894	554	342	38	0.111111	0.0685921	GO:0034330	GO:BP	cell junction organization	13288	8964	GO:0016043
13	query_1	TRUE	0.00293013	1194	342	62	0.181287	0.0519263	GO:0051049	GO:BP	regulation of transport	13288	14131	c("GO:0006810"	"GO:0032879")
14	query_1	TRUE	0.00695204	68	342	12	0.0350877	0.176471	GO:0035418	GO:BP	protein localization to synapse	13288	9451	GO:1902414
15	query_1	TRUE	0.00839265	9965	342	295	0.862573	0.0296036	GO:0009987	GO:BP	cellular process	13288	3869	GO:0008150
16	query_1	TRUE	0.0138841	1451	342	69	0.201754	0.0475534	GO:0032879	GO:BP	regulation of localization	13288	8247	c("GO:0050789"	"GO:0051179")
17	query_1	TRUE	0.0274246	495	342	33	0.0964912	0.0666667	GO:0007610	GO:BP	behavior	13288	3120	GO:0032501
18	query_1	TRUE	0.0301633	40	342	9	0.0263158	0.225	GO:0062237	GO:BP	protein localization to postsynapse	13288	16675	GO:0035418
19	query_1	TRUE	0.0301633	40	342	9	0.0263158	0.225	GO:1903539	GO:BP	protein localization to postsynaptic membrane	13288	24031	c("GO:0062237"	"GO:0072657"	"GO:1990778")
20	query_1	TRUE	0.0379228	79	342	12	0.0350877	0.151899	GO:0035249	GO:BP	synaptic transmission	glutamatergic	13288	9347	GO:0007268
21	query_1	TRUE	3.58674e-13	624	342	58	0.169591	0.0929487	GO:0098794	GO:CC	postsynapse	13288	3264	c("GO:0045202"	"GO:0110165")
22	query_1	TRUE	6.2628e-13	1167	342	82	0.239766	0.0702656	GO:0045202	GO:CC	synapse	13288	2145	GO:0030054
23	query_1	TRUE	1.39868e-10	1568	342	93	0.27193	0.0593112	GO:0030054	GO:CC	cell junction	13288	871	GO:0110165
24	query_1	TRUE	4.41465e-09	769	342	58	0.169591	0.0754226	GO:0036477	GO:CC	somatodendritic compartment	13288	1723	GO:0110165
25	query_1	TRUE	7.93579e-09	364	342	38	0.111111	0.104396	GO:0098984	GO:CC	neuron to neuron synapse	13288	3329	GO:0045202
26	query_1	TRUE	9.62616e-09	442	342	42	0.122807	0.0950226	GO:0098978	GO:CC	glutamatergic synapse	13288	3323	GO:0045202
27	query_1	TRUE	1.65506e-08	336	342	36	0.105263	0.107143	GO:0032279	GO:CC	asymmetric synapse	13288	1285	GO:0098984
28	query_1	TRUE	1.78386e-08	355	342	37	0.108187	0.104225	GO:0099572	GO:CC	postsynaptic specialization	13288	3382	c("GO:0043226"	"GO:0098794")
29	query_1	TRUE	3.39468e-08	326	342	35	0.102339	0.107362	GO:0014069	GO:CC	postsynaptic density	13288	696	c("GO:0032279"	"GO:0099572")
30	query_1	TRUE	4.80256e-08	567	342	47	0.137427	0.0828924	GO:0030425	GO:CC	dendrite	13288	936	c("GO:0043005"	"GO:0097447")
31	query_1	TRUE	5.45298e-08	569	342	47	0.137427	0.0826011	GO:0097447	GO:CC	dendritic tree	13288	3012	c("GO:0036477"	"GO:0043005")
32	query_1	TRUE	4.00665e-06	346	342	33	0.0964912	0.0953757	GO:0097060	GO:CC	synaptic membrane	13288	2905	c("GO:0045202"	"GO:0098590")
33	query_1	TRUE	9.53165e-06	1108	342	65	0.190058	0.0586643	GO:0043005	GO:CC	neuron projection	13288	1850	GO:0120025
34	query_1	TRUE	1.67421e-05	234	342	26	0.0760234	0.111111	GO:0045211	GO:CC	postsynaptic membrane	13288	2146	c("GO:0097060"	"GO:0098794")
35	query_1	TRUE	4.62326e-05	10736	342	316	0.923977	0.0294337	GO:0110165	GO:CC	cellular anatomical entity	13288	3447	GO:0005575
36	query_1	TRUE	5.96706e-05	163	342	21	0.0614035	0.128834	GO:0043197	GO:CC	dendritic spine	13288	1871	c("GO:0030425"	"GO:0044309"	"GO:0098794")
37	query_1	TRUE	9.35008e-05	167	342	21	0.0614035	0.125749	GO:0044309	GO:CC	neuron spine	13288	2067	GO:0043005
38	query_1	TRUE	0.000158559	553	342	40	0.116959	0.0723327	GO:0044297	GO:CC	cell body	13288	2055	GO:0110165
39	query_1	TRUE	0.000353586	500	342	37	0.108187	0.074	GO:0043025	GO:CC	neuronal cell body	13288	1852	c("GO:0036477"	"GO:0044297")
40	query_1	TRUE	0.00374046	1789	342	82	0.239766	0.0458357	GO:0042995	GO:CC	cell projection	13288	1849	GO:0110165
41	query_1	TRUE	0.00382457	928	342	52	0.152047	0.0560345	GO:0098590	GO:CC	plasma membrane region	13288	3224	c("GO:0005886"	"GO:0016020")
42	query_1	TRUE	0.00441891	527	342	36	0.105263	0.0683112	GO:0098793	GO:CC	presynapse	13288	3263	c("GO:0045202"	"GO:0110165")
43	query_1	TRUE	0.00537355	555	342	37	0.108187	0.0666667	GO:0030424	GO:CC	axon	13288	935	GO:0043005
44	query_1	TRUE	0.00628591	1719	342	79	0.230994	0.045957	GO:0120025	GO:CC	plasma membrane bounded cell projection	13288	3451	GO:0042995
45	query_1	TRUE	0.0169135	134	342	16	0.0467836	0.119403	GO:0044306	GO:CC	neuron projection terminus	13288	2064	c("GO:0043005"	"GO:0110165")
46	query_1	TRUE	0.0214301	11667	342	327	0.95614	0.0280278	GO:0005575	GO:CC	cellular_component	13288	197	character(0)
47	query_1	TRUE	0.0309438	92	342	13	0.0380117	0.141304	GO:0098685	GO:CC	Schaffer collateral - CA1 synapse	13288	3250	GO:0045202
48	query_1	TRUE	0.001398	158	342	15	0.0438596	0.0949367	KEGG:04020	KEGG	Calcium signaling pathway	13288	245	KEGG:00000
49	query_1	TRUE	0.0119076	31	342	6	0.0175439	0.193548	KEGG:05030	KEGG	Cocaine addiction	13288	411	KEGG:00000
50	query_1	TRUE	2.94941e-06	5005	342	179	0.523392	0.0357642	MIRNA:000000	MIRNA	MIRNA root	13288	1	character(0)
51	query_1	TRUE	0.0118588	291	342	20	0.0584795	0.0687285	MIRNA:mmu-miR-425-5p	MIRNA	mmu-miR-425-5p	13288	1615	MIRNA:000000
52	query_1	TRUE	0.00587128	106	342	12	0.0350877	0.113208	REAC:R-MMU-397014	REAC	Muscle contraction	13288	869	REAC:0000000
53	query_1	TRUE	0.0143114	5258	342	181	0.52924	0.0344237	TF:M01104	TF	Factor: MOVO-B; motif: GNGGGGG	13288	2110	TF:M00000
54	query_1	TRUE	0.0202192	1146	342	58	0.169591	0.0506108	TF:M05599_1	TF	Factor: WT1; motif: NGCGGGGGGGTSMMCYN; match class: 1	13288	3735	TF:M05599
55	query_1	TRUE	0.0373744	5023	342	173	0.505848	0.0344416	TF:M07436	TF	Factor: WT1; motif: NNGGGNGGGSGN	13288	3738	TF:M00000
56	query_1	TRUE	0.00159599	95	342	11	0.0321637	0.115789	WP:WP553	WP	Calcium regulation in cardiac cells	13288	48	WP:000000
57	query_1	TRUE	0.0433281	8	342	3	0.00877193	0.375	WP:WP327	WP	GPCRs	class C metabotropic glutamate	pheromone	13288	39	WP:000000

### Sheet: cortex_hippocampus_results
	x
query	query_1
significant	TRUE
p_value	0.0498269
term_size	1
query_size	29
intersection_size	1
precision	0.0344828
recall	1
term_id	CORUM:5524
source	CORUM
term_name	Polycomb repressive complex 1
effective_domain_size	13288
source_order	436
parents	CORUM:0000000

### Sheet: cortex_striatum_results
	query	significant	p_value	term_size	query_size	intersection_size	precision	recall	term_id	source	term_name	effective_domain_size	source_order	parents
1	query_1	TRUE	0.00517808	1568	181	47	0.259669	0.0299745	GO:0030054	GO:CC	cell junction	13288	871	GO:0110165
2	query_1	TRUE	0.000942091	56	181	7	0.038674	0.125	KEGG:04260	KEGG	Cardiac muscle contraction	13288	290	KEGG:00000
3	query_1	TRUE	0.00027213	5005	181	100	0.552486	0.01998	MIRNA:000000	MIRNA	MIRNA root	13288	1	character(0)
4	query_1	TRUE	0.000476581	320	181	17	0.0939227	0.053125	MIRNA:mmu-miR-124-3p	MIRNA	mmu-miR-124-3p	13288	1117	MIRNA:000000
5	query_1	TRUE	0.00415777	106	181	9	0.0497238	0.0849057	REAC:R-MMU-397014	REAC	Muscle contraction	13288	869	REAC:0000000
6	query_1	TRUE	0.00862959	209	181	12	0.0662983	0.0574163	REAC:R-MMU-112316	REAC	Neuronal System	13288	924	REAC:0000000
7	query_1	TRUE	0.0197901	6982	181	128	0.707182	0.0183329	TF:M07289_1	TF	Factor: GKLF; motif: NNNRGGNGNGGSN; match class: 1	13288	1351	TF:M07289
8	query_1	TRUE	0.000431982	101	181	9	0.0497238	0.0891089	WP:WP385	WP	Myometrial relaxation and contraction pathways	13288	177	WP:000000
9	query_1	TRUE	0.0143213	95	181	7	0.038674	0.0736842	WP:WP553	WP	Calcium regulation in cardiac cells	13288	48	WP:000000

### Sheet: hippocampus_striatum_results
	query	significant	p_value	term_size	query_size	intersection_size	precision	recall	term_id	source	term_name	effective_domain_size	source_order	parents
1	query_1	TRUE	0.0499486	1	45	1	0.0222222	1	CORUM:823	CORUM	PAR-3-VE-cadherin complex	endothelial	13288	121	CORUM:0000000
2	query_1	TRUE	0.0499486	1	45	1	0.0222222	1	CORUM:861	CORUM	Par-3-p75NTR complex	13288	123	CORUM:0000000
3	query_1	TRUE	0.0499486	1	45	1	0.0222222	1	CORUM:3193	CORUM	G protein complex (Hdac5	Gnb1	Gng2)	13288	352	CORUM:0000000
4	query_1	TRUE	0.000188837	2747	45	23	0.511111	0.00837277	WP:000000	WP	WIKIPATHWAYS	13288	1	character(0)
