## Supplementary File 6 for "Long-read RNA sequencing identifies region- and sex-specific C57BL/6J mouse brain mRNA isoform expression and usage"

### Sheet: pairwise region comparisons
Gene Symbol	Gene ID	Region(s) with DTU	Diseases and/or Disorder(s)
VPS45	ENSMUSG00000015747	Cerebellum vs. Cortex	Psychiatric
PMM1	ENSMUSG00000022474	Cerebellum vs. Cortex	Psychiatric
POC1A	ENSMUSG00000023345	Cerebellum vs. Cortex	Psychiatric
PAX6	ENSMUSG00000027168	Cerebellum vs. Cortex	Psychiatric
KCNQ5	ENSMUSG00000028033	Cerebellum vs. Cortex	Psychiatric
ECM1	ENSMUSG00000028108	Cerebellum vs. Cortex	Psychiatric
RINT1	ENSMUSG00000028999	Cerebellum vs. Cortex	Psychiatric
KCTD13	ENSMUSG00000030685	Cerebellum vs. Cortex	Psychiatric
PSD	ENSMUSG00000037126	Cerebellum vs. Cortex	Psychiatric
INF2	ENSMUSG00000037679	Cerebellum vs. Cortex	Psychiatric
NEGR1	ENSMUSG00000040037	Cerebellum vs. Cortex	Psychiatric
GRM5	ENSMUSG00000049583	Cerebellum vs. Cortex	Psychiatric
KCNB1	ENSMUSG00000050556	Cerebellum vs. Cortex	Psychiatric
CSMD1	ENSMUSG00000060924	Cerebellum vs. Cortex	Psychiatric
PCLO	ENSMUSG00000061601	Cerebellum vs. Cortex	Psychiatric
SIVA1	ENSMUSG00000064326	Cerebellum vs. Cortex	Psychiatric
TNNC1	ENSMUSG00000091898	Cerebellum vs. Cortex	Psychiatric
EXOC3L4	ENSMUSG00000021280	Cerebellum vs. Hippocampus	Psychiatric
PMM1	ENSMUSG00000022474	Cerebellum vs. Hippocampus	Psychiatric
NCK1	ENSMUSG00000032475	Cerebellum vs. Hippocampus	Psychiatric
TRPT1	ENSMUSG00000047656	Cerebellum vs. Hippocampus	Psychiatric
GRM5	ENSMUSG00000049583	Cerebellum vs. Hippocampus	Psychiatric
PCLO	ENSMUSG00000061601	Cerebellum vs. Hippocampus	Psychiatric
CCDC24	ENSMUSG00000078588	Cerebellum vs. Hippocampus	Psychiatric
MYO18A	ENSMUSG00000000631	Cerebellum vs. Striatum	Psychiatric
VPS45	ENSMUSG00000015747	Cerebellum vs. Striatum	Psychiatric
TEF	ENSMUSG00000022389	Cerebellum vs. Striatum	Psychiatric
PMM1	ENSMUSG00000022474	Cerebellum vs. Striatum	Psychiatric
ACY1	ENSMUSG00000023262	Cerebellum vs. Striatum	Psychiatric
POC1A	ENSMUSG00000023345	Cerebellum vs. Striatum	Psychiatric
KCNQ5	ENSMUSG00000028033	Cerebellum vs. Striatum	Psychiatric
ECM1	ENSMUSG00000028108	Cerebellum vs. Striatum	Psychiatric
PSD	ENSMUSG00000037126	Cerebellum vs. Striatum	Psychiatric
LETM2	ENSMUSG00000037363	Cerebellum vs. Striatum	Psychiatric
INF2	ENSMUSG00000037679	Cerebellum vs. Striatum	Psychiatric
NEGR1	ENSMUSG00000040037	Cerebellum vs. Striatum	Psychiatric
GRM5	ENSMUSG00000049583	Cerebellum vs. Striatum	Psychiatric
KCNB1	ENSMUSG00000050556	Cerebellum vs. Striatum	Psychiatric
CSMD1	ENSMUSG00000060924	Cerebellum vs. Striatum	Psychiatric
PCLO	ENSMUSG00000061601	Cerebellum vs. Striatum	Psychiatric
SIVA1	ENSMUSG00000064326	Cerebellum vs. Striatum	Psychiatric
NCK1	ENSMUSG00000032475	Cortex vs. Hippocampus	Psychiatric
RGS6	ENSMUSG00000021219	Cortex vs. Striatum	Psychiatric
POC1A	ENSMUSG00000023345	Cortex vs. Striatum	Psychiatric
PCDH8	ENSMUSG00000036422	Cortex vs. Striatum	Psychiatric
TNNC1	ENSMUSG00000091898	Cortex vs. Striatum	Psychiatric
SCNM1	ENSMUSG00000092607	Cortex vs. Striatum	Psychiatric
PDE8A	ENSMUSG00000025584	Hippocampus vs. Striatum	Psychiatric
CDK2AP1	ENSMUSG00000029394	Hippocampus vs. Striatum	Psychiatric
NCK1	ENSMUSG00000032475	Hippocampus vs. Striatum	Psychiatric
DLG4	ENSMUSG00000020886	Cerebellum vs. Cortex	Rare Disease
NTRK2	ENSMUSG00000055254	Cerebellum vs. Cortex	Rare Disease
KCNC1	ENSMUSG00000058975	Cerebellum vs. Cortex	Rare Disease
KCNC1	ENSMUSG00000058975	Cerebellum vs. Hippocampus	Rare Disease
TULP3	ENSMUSG00000001521	Cerebellum vs. Striatum	Rare Disease
NTRK2	ENSMUSG00000055254	Cerebellum vs. Striatum	Rare Disease
KCNC1	ENSMUSG00000058975	Cerebellum vs. Striatum	Rare Disease
NTRK2	ENSMUSG00000055254	Cortex vs. Hippocampus	Rare Disease
TULP3	ENSMUSG00000001521	Cortex vs. Striatum	Rare Disease
JAK2	ENSMUSG00000024789	Cortex vs. Striatum	Rare Disease
NTRK2	ENSMUSG00000055254	Cortex vs. Striatum	Rare Disease
KCNC1	ENSMUSG00000058975	Cortex vs. Striatum	Rare Disease
MME	ENSMUSG00000027820	Cortex vs. Striatum	Alzheimer's Disease
